# OsWRKY53 dictates wound responses in rice through fine-tuning cross-talk between PEP and PSK mediated signalling

**DOI:** 10.1101/2025.01.16.633150

**Authors:** Chitthavalli Y. Harshith, Riju Dey, Dipasmit Palchaudhuri, Padubidri V. Shivaprasad

## Abstract

Wounding and tissue damage are major events among the multitude of stresses that plants face in their natural environment. Wound response is a very dynamic event that involves the integration of various regulatory networks culminating in successful wound-induced downstream signalling. Plants depend on endogenously derived molecular signals to initiate wound responses. Transcriptional response is paramount in dictating successful transition of early defense to late growth responses. Here we show the involvement of a WRKY transcription factor (TF) named OsWRKY53, that is responsive to both wounding as well as wound-derived plant elicitor peptide (PEP), OsPep2 treatments. OsWRKY53 is involved in positive regulation of gene expression of OsPep2 responsive genes. OsWRKY53 displays altered DNA occupancy in response to OsPep2 treatment over time correlating with the altered gene expression. Further, OsWRKY53 is involved in simultaneous activation and suppression of OsPep2-responsive and phytosulfokine (PSK) responsive genes, respectively. In agreement with these, mis-expression of OsWRKY53 led to compromised wound responses. Collectively, we establish that OsWRKY53 acts at the intersection of PEP and PSK mediated transition of wound responses and positively regulates the early defense-related gene expression.
