## Supplementary material for "OsWRKY53 dictates wound responses in rice through fine-tuning cross-talk between PEP and PSK mediated signalling": Table S1

### Sheet: six WRKYs
			Wounding						OsPep2					OsPep3					PSKR transgenics					PSK treatment
Genes	Wound_0min	Wound_15min	Wound_30min	Wound_2hr	Wound_12hr		Genes	Pep2_0min	Pep2_30min	Pep2_2hr		Genes	Pep3_0min	Pep3_30min	Pep3_2hr		Genes	WT	KO	OE		Genes	0 min_Z-score	30 min_Z-score	2 h_Z-score	4 h_Z-score
WRKY24	-1.20756	1.45285	0.258921	-0.596248	0.0920282		WRKY24	-0.707569	1.14404	-0.436474		WRKY24	-0.82375	1.11264	-0.288894		WRKY24	-0.354751	-0.774262	1.12901		WRKY24	-0.161866	1.45936	-0.682711	-0.614787
WRKY71	-1.39396	0.696444	1.14073	0.0719566	-0.515178		WRKY71	-0.862821	1.09598	-0.233161		WRKY71	-0.925586	1.06068	-0.135093		WRKY71	-0.151548	-0.915576	1.06712		WRKY71	-0.534617	1.48852	-0.329441	-0.624465
WRKY53	-0.903684	1.61593	0.272346	-0.410929	-0.573663		WRKY53	-0.660048	1.15054	-0.490495		WRKY53	-0.909503	1.07087	-0.161368		WRKY53	0.0718946	-1.03401	0.962113		WRKY53	-0.27068	1.44775	-0.851228	-0.325839
WRKY93	-1.12188	1.44937	0.327795	-0.726735	0.0714444		WRKY93	-0.901152	1.07583	-0.174679		WRKY93	-0.972104	1.02574	-0.0536337		WRKY93	-0.0918175	-0.950925	1.04274		WRKY93	-0.129173	1.45156	-0.692358	-0.630027
WRKY28	-1.25838	1.1231	0.899976	-0.219858	-0.544838		WRKY28	-0.562348	1.15457	-0.592224		WRKY28	-0.576939	1.1547	-0.577762		WRKY28	-0.439805	-0.704721	1.14453		WRKY28	-0.373387	1.49286	-0.507995	-0.611475
WRKY69	-0.873374	1.59105	-0.116707	-0.80624	0.205273		WRKY69	-0.359989	1.13016	-0.770166		WRKY69	-0.45527	1.14663	-0.691357		WRKY69	-0.445834	-0.699538	1.14537		WRKY69	-0.203805	1.46656	-0.559328	-0.703429
