## Supplementary material for "OsWRKY53 dictates wound responses in rice through fine-tuning cross-talk between PEP and PSK mediated signalling": Table S2

### Sheet: Sheet1
		Wounding							OsPep2					OsPep3					PSKR_transgenics					PSK
Genes	Wound_0min	Wound_15min	Wound_30min	Wound_2hr	Wound_12hr		Genes	Pep2_0min	Pep2_30min	Pep2_2hr		Genes	Pep3_0min	Pep3_30min	Pep3_2hr		Genes	WT	PSKR_KO	PSKR_OE		Genes	PSK_0min	PSK_30min	PSK_2hr	PSK_4hr
Os01g0575200	0.584859	5.93509	3.04105	1.45432	1.96711		Os01g0575200	2.76114	117.125	3.40879		Os01g0575200	3.01003	41.1974	3.9882		Os01g0575200	3.15329	0.862251	8.92406		Os01g0575200	2.49596	25.0685	5.04687	6.42351
Os01g0699100	9.49657	25.4912	93.7199	21.1882	5.35879		Os01g0699100	4.16611	123.667	11.7276		Os01g0699100	4.54203	21.146	6.70619		Os01g0699100	3.92752	1.39133	8.01383		Os01g0699100	6.81701	8.34213	6.79745	5.3728
Os01g0705700	0.983044	10.9878	31.9167	7.11557	2.90334		Os01g0705700	1.33764	18.526	8.0122		Os01g0705700	1.45802	17.1823	5.37172		Os01g0705700	2.43638	0.805544	4.13515		Os01g0705700	2.78428	4.72139	2.93516	1.25394
Os01g0742400	3.43499	45.3267	17.8521	1.71633	6.10895		Os01g0742400	2.28765	253.949	17.9872		Os01g0742400	2.49456	64.2466	10.5827		Os01g0742400	4.25533	1.11558	10.9279		Os01g0742400	4.83087	14.2613	2.67644	3.23008
Os01g0826400	1.19506	112.484	15.5764	3.72039	11.808		Os01g0826400	3.58846	774.5	21.3887		Os01g0826400	3.91221	145.716	13.548		Os01g0826400	9.77779	1.05773	44.7143		Os01g0826400	13.5376	35.6177	6.44404	7.36912
Os01g0841700	6.96582	247.902	27.1396	2.95594	4.23907		Os01g0841700	2.74417	1201.26	14.0741		Os01g0841700	2.99273	183.794	8.40756		Os01g0841700	11.4187	1.47557	45.4872		Os01g0841700	4.0079	35.1349	5.20391	7.05637
Os01g0855600	33.2225	217.218	163.532	13.4009	5.61624		Os01g0855600	1.41819	66.3209	8.50854		Os01g0855600	1.54608	11.3603	2.41162		Os01g0855600	4.72416	0.651047	10.6589		Os01g0855600	13.9177	1.77269	1.36967	0.977875
Os01g0860500	1.86823	15.5486	32.716	12.4268	10.8782		Os01g0860500	9.66592	662.274	212.337		Os01g0860500	10.5373	80.6758	87.471		Os01g0860500	4.20928	0.858099	4.83865		Os01g0860500	47.7378	42.1367	46.2954	10.8001
Os01g0864500	1.66507	184.765	11.5993	1.57694	6.27674		Os01g0864500	2.32663	153.132	2.13591		Os01g0864500	2.53689	41.4396	1.61352		Os01g0864500	10.441	3.5395	87.5404		Os01g0864500	5.01221	21.5597	4.82593	2.40032
Os01g0955100	5.29605	543.414	108.527	69.5512	33.1755		Os01g0955100	14.0445	678.155	4.51951		Os01g0955100	15.3145	119.834	5.26259		Os01g0955100	6.17201	1.33406	15.3849		Os01g0955100	2.07693	43.0206	5.81179	2.86201
Os02g0181300	26.9145	629.479	1230.02	245.499	101.291		Os02g0181300	67.8497	1798.42	302.9		Os02g0181300	73.9667	657.973	209.7		Os02g0181300	18.8033	6.3308	43.2004		Os02g0181300	124.717	266.373	139.083	118.426
Os02g0251900	0.902971	53.6177	6.76006	0.397544	4.60626		Os02g0251900	2.36636	1538.21	5.42206		Os02g0251900	2.57956	146.247	3.40709		Os02g0251900	3.87943	0.258704	11.8053		Os02g0251900	2.61536	32.8883	2.50583	2.84303
Os02g0314600	1.47311	28.7719	8.30006	1.51426	4.08743		Os02g0314600	1.42776	107.288	3.56485		Os02g0314600	1.55651	27.8685	3.38503		Os02g0314600	6.41186	2.16252	29.5863		Os02g0314600	4.41522	10.8081	3.40369	2.34709
Os02g0540700	2.81823	137.95	102.821	15.6018	2.28877		Os02g0540700	0.933007	54.6664	0.936468		Os02g0540700	1.01702	5.266	1.52079		Os02g0540700	3.8862	0.83225	19.4351		Os02g0540700	1.2443	6.25445	0.813256	0.197222
Os02g0548700	0.341964	13.5999	24.286	4.14037	0.494111		Os02g0548700	1.89668	70.6235	3.13122		Os02g0548700	2.06747	25.6583	4.09345		Os02g0548700	3.63303	0.696841	2.32976		Os02g0548700	4.80093	4.35716	2.88147	1.68893
Os02g0584700	1.68767	33.4607	9.47306	0.972921	1.07467		Os02g0584700	1.66151	58.3231	1.30382		Os02g0584700	1.81167	10.0653	1.50703		Os02g0584700	7.21581	2.57201	30.2589		Os02g0584700	10.4099	14.9677	8.49677	7.73329
Os02g0584800	4.7903	143.859	27.467	2.6464	7.24354		Os02g0584800	5.64707	87.6169	3.60036		Os02g0584800	6.15785	22.0731	4.66845		Os02g0584800	16.4037	2.80724	96.4262		Os02g0584800	21.4899	46.2162	21.5184	17.6147
Os03g0180900	0.520476	9.69514	22.6688	56.649	51.0293		Os03g0180900	6.93396	527.773	24.6333		Os03g0180900	7.56235	242.951	46.4776		Os03g0180900	2.44136	0.371183	23.1915		Os03g0180900	2.82135	45.717	15.9222	5.12277
Os03g0181100	51.5175	690.706	1140.15	270.32	23.232		Os03g0181100	12.9834	3076.19	23.6375		Os03g0181100	14.1526	1147.26	44.2596		Os03g0181100	9.1774	0.282575	55.196		Os03g0181100	23.2108	173.068	21.3904	19.0001
Os03g0285800	6.92719	127.22	57.67	4.89866	16.1627		Os03g0285800	17.3698	1133.22	26.5426		Os03g0285800	18.9406	190.04	29.5192		Os03g0285800	8.29381	3.15845	23.653		Os03g0285800	40.4602	97.0047	30.2062	29.7204
Os03g0741100	9.69055	294.535	144.068	35.0742	11.4913		Os03g0741100	3.66247	1277.76	10.0388		Os03g0741100	3.99401	356.4	12.2957		Os03g0741100	7.34138	1.78684	18.2456		Os03g0741100	7.72627	69.2569	5.98004	6.01097
Os03g0764100	16.6608	793.02	257.832	43.7201	44.6295		Os03g0764100	73.7406	903.235	177.855		Os03g0764100	80.3957	295.243	111.605		Os03g0764100	61.0093	15.1596	146.774		Os03g0764100	105.875	275.287	89.9268	96.022
Os03g0767000	2.70191	40.6822	164.007	66.6106	6.34786		Os03g0767000	5.12363	339.586	25.7369		Os03g0767000	5.58381	124.331	31.372		Os03g0767000	5.84585	1.22644	7.83242		Os03g0767000	9.03713	17.5219	8.34888	6.567
Os03g0815100	110.663	953.978	827.553	421.589	87.8534		Os03g0815100	45.2252	1111.06	226.754		Os03g0815100	49.3012	672.931	132.402		Os03g0815100	118.514	32.735	83.7543		Os03g0815100	64.0035	212.278	64.9227	55.3705
Os03g0821300	7.39753	59.7281	19.4638	7.25522	11.17		Os03g0821300	11.9894	175.57	20.4798		Os03g0821300	13.0755	41.4041	20.3869		Os03g0821300	15.9443	5.99793	34.3161		Os03g0821300	16.1198	29.5767	18.2641	15.8515
Os04g0406600	3.31466	20.4025	28.3661	39.0062	7.75747		Os04g0406600	22.2285	461.698	139.476		Os04g0406600	24.2309	260.084	84.4113		Os04g0406600	3.19417	0.699117	16.7445		Os04g0406600	60.1015	84.9443	52.5336	44.8607
Os04g0571600	1.64667	152.294	110.576	4.9617	1.16591		Os04g0571600	0.824429	69.0285	2.22501		Os04g0571600	0.898587	10.0326	1.39659		Os04g0571600	1.37607	0.290041	24.9616		Os04g0571600	2.74787	2.6995	0.375387	0.493753
Os04g0684900	1.24227	178.506	168.097	6.57972	11.5733		Os04g0684900	14.2279	609.656	70.8163		Os04g0684900	15.5087	186.663	32.1191		Os04g0684900	2.64781	0.611538	9.41278		Os04g0684900	52.7414	96.3889	35.2145	41.3052
Os05g0343400	73.8714	544.276	187.636	109.171	95.9593		Os05g0343400	59.1119	1173.04	158.015		Os05g0343400	64.4397	430.133	143.547		Os05g0343400	87.2362	25.3322	151.572		Os05g0343400	132.5	257.585	90.2417	128.485
Os05g0449200	1.4048	5.44015	76.9048	13.9483	0.162892		Os05g0449200	1.037	19.8313	2.05613		Os05g0449200	1.1303	2.61277	1.08044		Os05g0449200	2.43806	0.542499	2.50348		Os05g0449200	0.359148	0.658591	0.565974	0.29556
Os06g0158100	0.780927	8.40497	3.28899	1.24047	2.63415		Os06g0158100	0.537763	157.132	7.80047		Os06g0158100	0.586172	27.1228	5.35739		Os06g0158100	2.0609	0.440809	4.64082		Os06g0158100	1.35507	4.0863	0.381984	0.48968
Os06g0649000	0.378718	27.7673	19.7241	3.48159	2.04358		Os06g0649000	1.7917	682.398	4.56107		Os06g0649000	1.95317	150.895	3.77754		Os06g0649000	3.95073	0.953017	24.4318		Os06g0649000	4.55603	27.8089	2.87886	1.58953
Os07g0573900	11.3622	254.862	82.7223	35.0618	22.9173		Os07g0573900	36.5915	596.369	141.01		Os07g0573900	39.8952	116.236	78.3424		Os07g0573900	11.1549	4.20242	89.3524		Os07g0573900	358.948	357.574	273.306	231.265
Os08g0277200	1.26293	2.32057	7.13381	5.03261	1.51706		Os08g0277200	0.206345	12.9836	0.771378		Os08g0277200	0.22494	4.58301	0.315402		Os08g0277200	10.3628	0.871825	2.78735		Os08g0277200	0.201199	4.24114	0.861152	0
Os08g0386200	2.57179	207.813	10.1301	2.91814	17.927		Os08g0386200	8.37891	197.495	9.47135		Os08g0386200	9.13383	110.359	7.5269		Os08g0386200	22.0959	3.8529	151.3		Os08g0386200	9.83146	23.2481	6.97584	5.8184
Os10g0468500	1.20556	3.82691	4.48488	3.13878	2.03491		Os10g0468500	1.10168	43.4108	10.5652		Os10g0468500	1.20133	15.5631	9.64366		Os10g0468500	2.78412	0.949037	3.15286		Os10g0468500	4.89204	9.82216	4.74281	2.06369
Os10g0555100	2.79857	29.4979	34.9915	6.04057	5.50748		Os10g0555100	2.31377	390.05	8.59509		Os10g0555100	2.52241	42.9628	7.85362		Os10g0555100	3.28967	1.00651	4.05715		Os10g0555100	6.40475	19.1977	6.93357	5.38121
Os10g0577600	2.28342	18.1119	19.1793	6.00034	2.41616		Os10g0577600	4.30437	205.477	11.5137		Os10g0577600	4.69489	34.1205	8.25609		Os10g0577600	3.21097	1.07912	5.71454		Os10g0577600	7.81749	12.3704	6.87952	4.64581
Os11g0684000	1.57142	0.691277	7.74014	43.2434	18.5053		Os11g0684000	13.1559	155.927	142.717		Os11g0684000	14.3476	122.409	101.583		Os11g0684000	3.70738	0.865182	1.05333		Os11g0684000	34.6868	55.3391	60.1831	31.5198
