## Supplementary material for "OsWRKY53 dictates wound responses in rice through fine-tuning cross-talk between PEP and PSK mediated signalling": Table S4

### Sheet: KO1_downregulated
test_id	gene_id	gene	locus	sample_1	sample_2	status	value_1	value_2	log2(fold_change)	test_stat	p_value	q_value	significant
gene:Os01g0661400	gene:Os01g0661400	-	1:27004280-27008038	WT_PB1	W53_KO1	OK	4.71751	0.156625	-4.91264	-5.05129	0.00145	0.00374523	yes
gene:Os09g0491596	gene:Os09g0491596	-	9:18944433-18945272	WT_PB1	W53_KO1	OK	8.76636	0.369958	-4.56654	-7.00602	5e-05	0.000167762	yes
gene:Os08g0320300	gene:Os08g0320300	-	8:13943830-13950647	WT_PB1	W53_KO1	OK	3.12099	0.209082	-3.89987	-7.07669	5e-05	0.000167762	yes
gene:Os03g0622600	gene:Os03g0622600	-	3:23633273-23640082	WT_PB1	W53_KO1	OK	10.3078	1.13269	-3.18591	-4.47324	0.0002	0.00061165	yes
gene:Os02g0103900	gene:Os02g0103900	-	2:187507-192121	WT_PB1	W53_KO1	OK	4.8293	0.55045	-3.13313	-6.20822	5e-05	0.000167762	yes
gene:Os09g0500600	gene:Os09g0500600	-	9:19369184-19382948	WT_PB1	W53_KO1	OK	3.17576	0.383883	-3.04836	-8.06088	5e-05	0.000167762	yes
gene:Os09g0123500	gene:Os09g0123500	-	9:1814050-1822556	WT_PB1	W53_KO1	OK	2.15826	0.264307	-3.02958	-5.05209	5e-05	0.000167762	yes
gene:Os06g0168000	gene:Os06g0168000	-	6:3428703-3433378	WT_PB1	W53_KO1	OK	3.671	0.460681	-2.99433	-5.41503	5e-05	0.000167762	yes
gene:Os01g0194600	gene:Os01g0194600	-	1:5085832-5086504	WT_PB1	W53_KO1	OK	30.4102	3.91271	-2.95832	-7.64471	5e-05	0.000167762	yes
gene:Os02g0730800	gene:Os02g0730800	ORRM1	2:30444815-30449510	WT_PB1	W53_KO1	OK	25.811	3.80287	-2.76282	-10.5496	5e-05	0.000167762	yes
gene:Os01g0661000	gene:Os01g0661000	-	1:26975615-26978062	WT_PB1	W53_KO1	OK	1.47169	0.249898	-2.55806	-4.22083	0.00045	0.00128861	yes
gene:Os01g0151400	gene:Os01g0151400	-	1:2776972-2781723	WT_PB1	W53_KO1	OK	14.0969	2.41595	-2.54472	-10.1721	5e-05	0.000167762	yes
gene:Os02g0102400	gene:Os02g0102400	-	2:124644-130152	WT_PB1	W53_KO1	OK	3.59713	0.661036	-2.44405	-3.66104	0.00025	0.000751532	yes
gene:Os02g0599100	gene:Os02g0599100	-	2:23378081-23384449	WT_PB1	W53_KO1	OK	0.625921	0.127691	-2.29332	-3.66578	0.0002	0.00061165	yes
gene:Os01g0516700	gene:Os01g0516700	-	1:18295548-18303977	WT_PB1	W53_KO1	OK	1.51101	0.320837	-2.2356	-4.84279	5e-05	0.000167762	yes
gene:Os02g0299000	gene:Os02g0299000	-	2:11470576-11474781	WT_PB1	W53_KO1	OK	0.651708	0.150335	-2.11605	-2.57411	0.00665	0.014654	yes
gene:Os11g0207800	gene:Os11g0207800	-	11:5498726-5512216	WT_PB1	W53_KO1	OK	1.42301	0.353262	-2.01013	-2.97275	0.00135	0.00351721	yes
gene:Os01g0771400	gene:Os01g0771400	-	1:32553144-32569704	WT_PB1	W53_KO1	OK	8.6613	2.21593	-1.96667	-8.56226	5e-05	0.000167762	yes
gene:Os03g0787200	gene:Os03g0787200	-	3:32700647-32704373	WT_PB1	W53_KO1	OK	3.42985	0.901642	-1.92752	-5.33975	5e-05	0.000167762	yes
gene:Os12g0204200	gene:Os12g0204200	-	12:5440541-5441805	WT_PB1	W53_KO1	OK	2.15496	0.598981	-1.84708	-4.17333	0.00045	0.00128861	yes
gene:Os03g0349000	gene:Os03g0349000	-	3:13100323-13109340	WT_PB1	W53_KO1	OK	13.4484	3.8548	-1.80271	-8.19449	5e-05	0.000167762	yes
gene:Os05g0227700	gene:Os05g0227700	-	5:7762103-7768316	WT_PB1	W53_KO1	OK	25.6439	7.76458	-1.72364	-6.95984	5e-05	0.000167762	yes
gene:Os11g0263000	gene:Os11g0263000	-	11:8883110-8899578	WT_PB1	W53_KO1	OK	0.72697	0.226064	-1.68517	-4.02087	5e-05	0.000167762	yes
gene:Os02g0600400	gene:Os02g0600400	-	2:23480320-23486812	WT_PB1	W53_KO1	OK	2.54571	0.801358	-1.66755	-4.60419	5e-05	0.000167762	yes
gene:Os02g0115600	gene:Os02g0115600	-	2:818980-824539	WT_PB1	W53_KO1	OK	32.0491	10.1023	-1.6656	-6.23672	5e-05	0.000167762	yes
gene:Os01g0327600	gene:Os01g0327600	-	1:12584826-12594761	WT_PB1	W53_KO1	OK	2.3161	0.764798	-1.59855	-5.98347	5e-05	0.000167762	yes
gene:Os06g0550000	gene:Os06g0550000	-	6:20851190-20853613	WT_PB1	W53_KO1	OK	10.5593	3.6992	-1.51323	-4.32291	5e-05	0.000167762	yes
gene:Os06g0289300	gene:Os06g0289300	-	6:10562430-10563819	WT_PB1	W53_KO1	OK	3.57666	1.26306	-1.50169	-2.03171	0.0136	0.027573	yes

### Sheet: KO1_Upregulated
test_id	gene_id	gene	locus	sample_1	sample_2	status	value_1	value_2	log2(fold_change)	test_stat	p_value	q_value	significant
gene:Os06g0153900	gene:Os06g0153900	-	6:2774450-2779879	WT_PB1	W53_KO1	OK	4.00707	11.7098	1.54709	5.25459	5e-05	0.000167762	yes
gene:Os08g0425500	gene:Os08g0425500	-	8:20450031-20452270	WT_PB1	W53_KO1	OK	0.693732	2.06104	1.57092	3.94042	0.00025	0.000751532	yes
gene:Os04g0614100	gene:Os04g0614100	-	4:31143099-31144202	WT_PB1	W53_KO1	OK	0.588022	1.90727	1.69757	2.13857	0.01475	0.0295942	yes
gene:Os06g0273500	gene:Os06g0273500	-	6:9246577-9248372	WT_PB1	W53_KO1	OK	5.89173	19.4564	1.72348	6.0461	5e-05	0.000167762	yes
gene:Os09g0483400	gene:Os09g0483400	-	9:18669320-18671699	WT_PB1	W53_KO1	OK	1.11029	4.01113	1.85307	3.73621	5e-05	0.000167762	yes
gene:Os06g0232700	gene:Os06g0232700	-	6:6895776-6901079	WT_PB1	W53_KO1	OK	0.599142	2.23199	1.89736	4.793	5e-05	0.000167762	yes
gene:Os03g0122600	gene:Os03g0122600	-	3:1270319-1300273	WT_PB1	W53_KO1	OK	23.6517	89.0067	1.91197	9.33467	5e-05	0.000167762	yes
gene:Os02g0106900	gene:Os02g0106900	-	2:404249-406672	WT_PB1	W53_KO1	OK	3.32921	12.5422	1.91354	7.94169	5e-05	0.000167762	yes
gene:Os05g0268500	gene:Os05g0268500	-	5:10757559-10790674	WT_PB1	W53_KO1	OK	3.57656	13.4827	1.91446	5.80056	5e-05	0.000167762	yes
gene:Os07g0570550	gene:Os07g0570550	-	7:22997025-23002063	WT_PB1	W53_KO1	OK	1.91585	7.28421	1.92679	2.58761	0.0072	0.0157111	yes
gene:Os07g0558100	gene:Os07g0558100	-	7:22293735-22295309	WT_PB1	W53_KO1	OK	0.184573	0.719181	1.96216	2.63285	0.0082	0.0176688	yes
gene:Os09g0455500	gene:Os09g0455500	-	9:17145775-17147058	WT_PB1	W53_KO1	OK	3.94953	15.482	1.97084	7.27689	5e-05	0.000167762	yes
gene:Os04g0691750	gene:Os04g0691750	-	4:35398664-35402551	WT_PB1	W53_KO1	OK	0.831334	3.34952	2.01045	2.09498	0.0055	0.0123624	yes
gene:Os04g0691800	gene:Os04g0691800	-	4:35398664-35402551	WT_PB1	W53_KO1	OK	4.62478	18.6364	2.01067	8.5891	5e-05	0.000167762	yes
gene:Os01g0305900	gene:Os01g0305900	-	1:11350506-11356863	WT_PB1	W53_KO1	OK	1.2475	5.72565	2.1984	6.87186	5e-05	0.000167762	yes
gene:Os07g0107100	gene:Os07g0107100	-	7:383518-385171	WT_PB1	W53_KO1	OK	0.823576	3.84187	2.22184	2.86673	0.0079	0.017081	yes
gene:Os11g0257800	gene:Os11g0257800	-	11:8532271-8554283	WT_PB1	W53_KO1	OK	0.651723	3.17679	2.28524	4.03705	0.0001	0.00032214	yes
gene:Os03g0244000	gene:Os03g0244000	-	3:7615917-7618902	WT_PB1	W53_KO1	OK	27.3836	138.018	2.33347	11.2912	5e-05	0.000167762	yes
gene:Os06g0273400	gene:Os06g0273400	-	6:9246577-9248372	WT_PB1	W53_KO1	OK	1.80056	9.80639	2.44528	4.9966	5e-05	0.000167762	yes
gene:Os02g0570500	gene:Os02g0570500	-	2:21788169-21791222	WT_PB1	W53_KO1	OK	1.41986	7.78563	2.45507	6.36063	5e-05	0.000167762	yes
gene:Os02g0532900	gene:Os02g0532900	-	2:19619242-19623214	WT_PB1	W53_KO1	OK	0.502132	2.99909	2.57839	4.61368	5e-05	0.000167762	yes
gene:Os03g0158700	gene:Os03g0158700	-	3:3151513-3165238	WT_PB1	W53_KO1	OK	0.180615	1.10425	2.61207	2.49663	0.0073	0.0159086	yes
gene:Os04g0688600	gene:Os04g0688600	-	4:35221652-35223996	WT_PB1	W53_KO1	OK	0.124936	0.872827	2.80451	3.69876	0.0015	0.00386197	yes
gene:Os01g0919100	gene:Os01g0919100	-	1:40093455-40097016	WT_PB1	W53_KO1	OK	0.562052	3.96897	2.81999	5.98028	5e-05	0.000167762	yes
gene:Os05g0404300	gene:Os05g0404300	-	5:19684828-19686823	WT_PB1	W53_KO1	OK	0.29852	2.15896	2.85444	2.52786	0.02035	0.0390493	yes
gene:Os08g0521200	gene:Os08g0521200	-	8:25930878-25934033	WT_PB1	W53_KO1	OK	0.131506	1.13923	3.11486	5.12333	0.00015	0.000469155	yes
gene:Os06g0534800	gene:Os06g0534800	-	6:20010527-20012036	WT_PB1	W53_KO1	OK	0.101373	0.990712	3.28879	2.21124	0.00945	0.0200423	yes
gene:Os01g0959200	gene:Os01g0959200	-	1:42282831-42283619	WT_PB1	W53_KO1	OK	0.220719	2.74455	3.63629	3.48274	0.0013	0.0033953	yes
gene:Os11g0220300	gene:Os11g0220300	-	11:6285764-6287989	WT_PB1	W53_KO1	OK	1.03414	14.6166	3.82111	11.9828	5e-05	0.000167762	yes

### Sheet: KO2_downregulated
Genes	WT	KO2
Os08g0320300	0	-3.85521
Os01g0661400	0	-3.32571
Os03g0622600	0	-3.27754
Os02g0103900	0	-2.91766
Os09g0123500	0	-2.71698
Os02g0730775	0	-2.50593
Os09g0491596	0	-2.49517
Os12g0204200	0	-2.27886
Os02g0102400	0	-2.27323
Os08g0543400	0	-2.20883
Os01g0516700	0	-2.09877
Os02g0730800	0	-2.00786
Os06g0289300	0	-1.89832
Os02g0599100	0	-1.81714
Os09g0500600	0	-1.80183
Os01g0151400	0	-1.79068
Os06g0168000	0	-1.58273
Os01g0771400	0	-1.57494
Os01g0194600	0	-1.55234

### Sheet: KO2_Upregulated
Genes	WT	KO2
Os01g0959200	0	3.77686
Os03g0122600	0	1.72419
Os04g0532100	0	1.56412
Os04g0688600	0	2.34111
Os06g0232700	0	2.06172
Os06g0534800	0	2.82594
Os08g0521200	0	2.36699
Os09g0455500	0	1.74669
Os11g0220300	0	2.42856
