## Supplementary material for "OsWRKY53 dictates wound responses in rice through fine-tuning cross-talk between PEP and PSK mediated signalling": Table S6

### Sheet: 30min
Genes	WT_mock	WT_Pep_30min	KO1_mock	KO1_Pep_30min	KO1_mock	KO1_Pep_30min
Os01g0113200	1.67654	80.4653	0.303963	10.3396	0.157408	8.76158
Os01g0113300	1.06593	35.8645	0.139095	4.66628	0.0641536	4.36206
Os01g0113600	3.36988	7.91001	5.22116	4.70969	4.63748	6.56721
Os01g0113650	0.597756	10.4679	0.420325	8.34158	0.511458	12.7425
Os01g0118400	20.8641	134.784	8.32033	39.0672	11.7683	73.3208
Os01g0178700	2.60903	15.2511	1.43763	3.19813	1.20187	2.51699
Os01g0252100	78.1301	212.601	66.5226	85.3854	66.2286	141.81
Os01g0294700	0.584216	5.57964	0.175318	0.0495501	0	0.0425171
Os01g0307624	0.0809191	4.31008	0.0987208	2.4656	0.216983	3.27821
Os01g0307686	10.6479	188.813	11.2442	185.678	30.3141	299.598
Os01g0311100	1.86006	5.02077	5.30868	8.75065	3.07915	8.38265
Os01g0508000	2.65192	8.82833	2.67847	2.52329	1.07742	9.20697
Os01g0516700	0.943686	2.60819	0.259795	0.385696	0.515322	0.625777
Os01g0639200	4.84924	21.4649	7.80908	17.4143	8.79367	14.2719
Os01g0656400	5.21377	112.399	3.88689	56.5902	2.45414	37.0885
Os01g0663500	12.1808	30.5558	11.9373	12.3496	12.5521	17.4042
Os01g0742400	11.6946	253.949	5.93912	103.243	4.59997	114.331
Os01g0763750	10.95	66.4038	8.89636	10.8644	7.60157	11.4415
Os01g0768100	1.17873	15.599	3.32345	22.2438	1.9056	12.9127
Os01g0794400	3.2408	13.0713	15.4081	13.0757	13.3349	19.0226
Os01g0794500	144.805	400.06	88.3008	209.845	109.988	202.725
Os01g0819700	2.53638	43.3791	3.17291	48.3027	4.08072	29.2259
Os01g0822200	12.2862	69.2563	9.12299	28.7903	11.2925	31.295
Os01g0826400	7.08428	774.5	15.9051	459.452	20.3448	528.077
Os01g0845000	0.850724	16.4244	7.88984	25.9825	6.67851	18.9902
Os01g0845100	2.01006	24.4881	8.41302	33.9255	7.59011	25.1601
Os01g0860400	4.65314	10.151	5.71592	7.27907	4.76454	7.36357
Os01g0860500	22.3116	662.274	43.907	100.103	26.0957	94.3475
Os01g0919500	14.8812	35.4814	12.3744	22.8574	15.2108	27.5311
Os01g0925700	19.9937	95.7245	29.9636	55.2615	28.8183	61.3852
Os01g0934100	17.4179	197.973	38.6189	334.392	52.438	187.462
Os01g0948500	5.34255	90.4888	3.0048	16.4473	2.51197	13.6642
Os01g0952900	4.30481	717.107	2.68048	528.393	6.75965	300.589
Os01g0954500	4.03518	15.4211	10.9561	19.9766	21.6132	29.6096
Os01g0955100	11.5968	678.155	82.1667	789.584	177.053	577.947
Os01g0971200	55.9626	201.073	49.3302	82.5129	44.7639	84.2972
Os01g0972000	1.58995	17.2456	3.8537	40.933	4.71709	23.2603
Os02g0123100	3.37032	8.12383	2.65519	3.8413	2.29417	2.92535
Os02g0153400	0.848841	6.2824	0.928599	1.42576	0.52346	2.09674
Os02g0165100	8.89059	437.938	5.1494	151.874	6.34123	77.0874
Os02g0166501	3.08362	6.91989	0.66246	4.32847	0.633638	2.04087
Os02g0251800	6.48678	306.655	3.72989	60.6885	1.84388	93.2249
Os02g0251900	4.36143	1538.21	2.37483	108.884	1.43369	119.868
Os02g0462800	1.37907	31.857	4.69361	90.5351	7.06744	54.4154
Os02g0467300	1.01269	3.5291	0	0	0	0
Os02g0515200	2.1489	17.1879	5.01835	12.4706	5.3833	13.756
Os02g0523800	5.9405	47.7395	3.51009	26.3715	4.04994	23.016
Os02g0532900	0.733944	4.09662	0.133675	1.47157	0.531354	1.41093
Os02g0540700	1.50951	54.6664	45.5924	479.932	46.1716	169.955
Os02g0579800	49.84	108.777	39.346	59.6062	16.8074	35.5905
Os02g0585200	9.72588	106.168	8.43715	17.583	4.14831	15.9227
Os02g0620400	20.0897	196.114	7.0559	29.6292	7.00761	34.2697
Os02g0624400	11.5297	63.1232	11.2705	29.4229	14.3842	41.638
Os02g0631200	12.2537	27.5818	13.5749	18.6268	18.2432	23.6141
Os02g0645600	9.38148	84.4192	9.76056	27.0252	12.8265	28.0416
Os02g0690600	0.393059	2.49424	0.160716	0.975042	0.303964	0.913437
Os02g0699000	8.44439	34.6981	1.77266	6.74605	0.849127	4.16862
Os02g0699150	1.29193	7.86492	0.392761	1.2251	0.254199	0.69356
Os02g0699300	9.12093	53.3351	9.25623	30.9799	11.8789	34.7153
Os02g0703600	2.85192	21.6429	12.6607	90.032	11.2705	66.1064
Os02g0712600	0.514611	28.1115	0.0144838	3.52333	0.0934869	0.824777
Os02g0736700	2.50741	25.2623	3.45339	21.4185	6.93367	42.0362
Os02g0736800	0.570914	2.34927	0.384501	0.472679	0.578378	0.761437
Os02g0736900	2.83588	59.6308	4.5458	166.484	3.24028	65.5699
Os02g0738200	1.88101	56.5759	3.49529	17.7541	3.2316	12.5338
Os02g0739400	4.53326	94.9918	14.1085	159.857	27.852	41.9249
Os02g0758200	0.947071	61.6387	8.26793	59.025	9.61694	35.4075
Os02g0759400	29.7246	145.413	48.6048	685.052	54.99	242.719
Os02g0763200	37.1161	155.482	28.1068	73.6257	38.3433	77.9204
Os02g0764700	0.672697	9.66356	3.99657	52.5533	4.86769	17.814
Os02g0773732	0.85093	5.23721	0.612999	1.58073	0.906719	1.97314
Os02g0782300	8.54458	22.9569	8.60439	14.3045	14.731	27.1575
Os02g0813600	0.534791	2.97425	0.287269	1.0249	0.464701	2.23646
Os03g0107700	14.793	501.703	31.7215	251.754	35.3345	435.187
Os03g0115350	0.469455	2.79473	1.4945	2.64888	2.03865	2.53751
Os03g0115400	7.57297	38.2591	8.67531	13.3574	10.0797	15.5387
Os03g0124200	2.91809	7.09825	3.6314	14.2541	3.43043	7.22008
Os03g0124300	44.4425	113.543	39.2244	92.0774	33.4679	83.0797
Os03g0129100	11.6248	309.607	16.6787	148.312	29.5388	144.252
Os03g0133400	90.7401	198.128	64.6316	99.8635	33.181	108.376
Os03g0142500	1.2725	5.67676	1.83561	7.95278	2.9435	5.59257
Os03g0181800	9.22084	42.4266	9.17577	30.7289	11.9017	19.6016
Os03g0207400	7.06078	47.8997	12.0876	86.9787	16.0354	34.7819
Os03g0247900	4.86268	176.031	9.60898	81.5592	14.7384	72.2011
Os03g0255900	7.54606	80.0715	4.22325	26.4346	2.78749	22.4849
Os03g0269900	19.92	89.4565	23.4975	81.9212	44.5069	39.0759
Os03g0285800	29.2114	1133.22	21.4909	410.503	20.3747	370.933
Os03g0300600	18.193	54.2241	30.5866	67.437	44.6602	81.4978
Os03g0310800	35.6931	199.2	63.9669	619.732	94.4659	238.945
Os03g0310900	0.633294	1.79152	0.734184	21.5467	1.41761	2.44919
Os03g0641200	1.48549	4.08798	3.52677	3.85488	1.34543	3.62164
Os03g0641250	1.23795	5.18437	3.33782	4.64489	3.11077	5.67953
Os03g0664800	17.8132	164.742	6.24929	24.6079	5.74483	41.4968
Os03g0667100	10.3263	26.5086	3.71116	19.0721	3.50091	18.1426
Os03g0703400	21.9797	56.3204	22.0415	43.4448	27.1486	39.7257
Os03g0733800	12.1564	105.212	7.26155	19.5307	7.06322	26.2564
Os03g0740833	1.21646	3.15926	0.22192	1.23542	0.516076	3.12859
Os03g0787100	9.32898	19.079	5.6431	14.2603	7.77227	13.0444
Os03g0848400	2.5493	6.21751	2.79905	5.07849	3.83461	8.4386
Os04g0204000	0.454877	1.08547	0.0393676	0.563145	0.125258	0.932534
Os04g0287400	22.3808	147.821	80.8666	237.227	94.6335	221.135
Os04g0337000	1.73026	3.65194	1.32642	1.05628	1.13716	1.76774
Os04g0379600	24.3855	111.132	22.0942	36.7891	17.2946	45.9711
Os04g0452000	75.239	255.784	65.2196	139.745	65.4999	132.527
Os04g0457800	90.8502	279.297	74.4026	109.798	57.2901	112.792
Os04g0487200	25.2357	119.999	24.6458	49.7779	20.073	54.6516
Os04g0531400	8.07308	45.6301	8.82063	46.5435	10.9	41.2014
Os04g0531500	13.0726	44.3687	13.4333	46.5127	16.0866	45.5564
Os04g0543900	6.80441	18.4025	8.69034	40.8235	16.1619	25.6095
Os04g0571450	0.258051	6.72952	0.423015	8.17147	0.681992	3.03197
Os04g0571600	1.16124	69.0285	4.33738	57.3703	3.33148	26.7848
Os04g0618700	2.67769	20.0709	2.9179	9.65075	3.9943	7.1851
Os04g0631600	9.37823	45.0128	7.94667	25.6466	8.89289	26.38
Os04g0683800	0.951922	6.47204	0.628133	0.963341	0.341613	0.84223
Os04g0685400	5.76195	18.7322	10.2044	18.8192	9.29352	19.1299
Os05g0109825	1.97912	31.9623	6.05741	44.2537	6.43672	29.0601
Os05g0110000	8.28026	100.623	11.7046	91.4967	12.2565	74.3727
Os05g0128200	166.27	550.362	249.471	882.749	284.758	814.559
Os05g0132700	0.133784	19.0428	0.0435351	8.46331	0.275591	7.53809
Os05g0179000	4.44187	8.97991	5.81056	5.47207	3.31656	5.65328
Os05g0183100	48.6684	246.801	66.6879	175.889	62.027	276.402
Os05g0343400	92.7981	1173.04	129.198	757.788	174.764	1081.11
Os05g0437200	25.9084	78.0867	19.3804	28.5328	19.0669	32.7542
Os05g0474800	4.30583	445.703	6.56824	227.703	5.62382	181.054
Os05g0512100	0.536951	14.2138	0.991926	5.79264	0.474862	2.83282
Os05g0522600	10.3451	223.252	8.14677	55.0376	12.6281	79.421
Os05g0552800	8.97986	154.243	14.1101	224.956	17.2312	131.539
Os05g0565900	1.07729	5.85395	1.04394	2.49232	1.69247	3.18158
Os06g0109600	0.448926	1.56147	2.09672	1.9004	2.49609	2.1195
Os06g0158000	4.35845	9.80697	3.44194	3.4016	3.27917	3.35552
Os06g0158100	2.10485	157.132	2.21316	47.7587	2.86703	62.8602
Os06g0248500	4.57665	173.983	8.61168	279.948	11.7822	148.476
Os06g0274500	1.1257	2.31689	1.65447	2.07302	1.71312	1.99844
Os06g0319366	3.82002	24.215	3.41788	37.1336	10.7341	43.6843
Os06g0340600	48.1968	99.8764	115.584	178.195	119.16	197.432
Os06g0531900	0.906752	4.73758	0.638384	1.32359	0.645455	1.60668
Os06g0545900	9.38549	29.9655	11.0026	20.8826	17.9683	20.2753
Os06g0546000	1.67894	5.28591	1.38164	3.92791	2.54792	2.93808
Os06g0644700	8.65293	32.3489	6.7572	8.86311	7.04881	9.92443
Os06g0652200	3.04744	76.6544	4.00863	66.2636	6.45767	54.5511
Os06g0652250	0.669673	9.11482	1.05732	11.312	0.812068	8.31035
Os06g0667000	0.462622	5.92638	0.699326	4.47388	0.870068	5.33793
Os06g0691700	0.213363	1.56721	0.0903788	0.187838	0.0571928	0.359515
Os06g0691800	2.47477	14.8209	2.54274	4.86936	2.39008	6.20598
Os06g0725100	0.121918	2.00537	0.350739	2.27654	0.405776	0.991255
Os06g0726300	23.9023	79.7929	15.5645	57.421	8.12484	28.3513
Os07g0130500	2.01228	19.1461	2.1056	2.2238	1.87061	3.22665
Os07g0182100	40.0299	100.008	30.5841	51.3323	34.6298	72
Os07g0499800	0.741666	1.59814	1.48303	3.9321	2.06175	2.06383
Os07g0545800	13.6744	192.895	29.4874	443.048	33.0269	165.921
Os07g0560100	2.48806	38.7857	0	0	0	0
Os07g0573900	34.3141	596.369	216.364	1623.98	348.399	1340.25
Os07g0574400	1.05215	2.57112	0.674783	1.00002	0.986764	1.20302
Os07g0695400	6.37144	26.7418	3.57327	10.0891	2.67735	6.51399
Os08g0110400	11.8405	107.811	22.2481	76.4529	19.7552	62.9071
Os08g0110500	9.21176	61.9319	8.22517	22.5264	8.93503	20.4052
Os08g0137600	3.01022	28.6342	1.95391	9.4423	1.40656	6.35585
Os08g0137800	16.3417	1023.5	5.50158	284.545	6.54608	257.715
Os08g0173300	1.79308	181.292	3.43855	99.7074	2.27988	42.977
Os08g0387700	2.8782	5.95286	3.02848	2.81178	3.24444	3.01453
Os08g0441600	1.14251	7.58544	0.493387	0.815658	0.434637	0.681641
Os08g0482600	38.2577	5269.9	19.6597	753.242	8.37197	633.959
Os08g0492100	36.3488	126.393	27.2534	42.402	29.3152	53.6944
Os08g0544800	20.9789	85.3516	10.337	50.7031	13.0508	42.9413
Os08g0545000	6.71857	73.8398	6.92756	23.767	8.15327	24.9162
Os09g0371000	5.17815	19.9913	16.095	30.4787	16.0101	24.7299
Os09g0431100	1.44836	3.04368	1.29662	2.07018	1.32629	0.985917
Os09g0440300	86.8602	184.285	172.071	238.305	230.035	198.51
Os09g0456800	19.5444	56.1488	21.2317	127.07	33.3826	120.278
Os09g0542100	90.5485	198.167	95.4291	115.305	88.6956	129.351
Os09g0561600	0.0524008	1.65323	0.0113207	6.0485	0.128548	7.55822
Os10g0146901	2.45044	62.2641	2.56073	38.1088	2.85489	47.2658
Os10g0147200	4.51297	101.985	2.91369	53.8648	4.47635	66.2923
Os10g0208600	2.65109	7.26984	2.75312	8.20863	3.31934	10.0519
Os10g0326800	1.12248	4.48163	1.079	5.61234	2.45568	5.63242
Os10g0440500	32.4317	183.342	56.4663	132.182	97.7706	178.101
Os10g0528400	4.18364	14.5613	8.37492	59.9779	17.5199	17.1768
Os10g0545800	7.11513	113.131	6.63929	24.8327	12.709	39.7609
Os10g0561600	0.325604	2.12045	0.342064	0.270243	0.216011	0.29428
Os10g0575600	0.0639174	1.02538	0.0037679	0.0980338	0.0347118	0.0198342
Os10g0577600	7.45185	205.477	5.29588	62.4966	5.8062	82.8039
Os11g0130400	3.34204	10.5345	2.59391	9.42781	2.57362	3.01714
Os11g0153300	12.2179	67.8039	21.6167	95.3918	34.8996	82.0676
Os11g0168600	4.91665	49.3103	3.90786	10.5337	2.90133	11.609
Os11g0197433	4.11784	17.2147	15.4613	16.4437	7.8776	24.1187
Os11g0199700	11.5288	32.246	10.2984	21.2456	11.8926	20.9341
Os11g0226966	3.61365	21.4487	4.53058	5.4517	2.43845	8.26824
Os11g0230700	0.301963	1.68175	0.449157	1.42711	0.367641	1.3375
Os11g0531300	6.16224	32.4533	5.19603	8.5182	5.62114	13.0446
Os11g0531800	0.804532	9.24841	0.812177	1.89726	0.64233	3.74546
Os11g0557500	0.755532	2.83272	0.696835	3.58004	1.14983	4.82113
Os12g0149900	28.6993	84.0493	29.8558	56.7021	21.9476	49.0748
Os12g0168100	3.09298	28.0944	2.75848	9.93326	6.71293	20.2164
Os12g0168150	0.864594	8.18402	1.04682	2.00258	0.704733	4.1891
Os12g0198200	2.12866	19.0259	5.19132	63.763	7.89091	34.9741
Os12g0560300	26.214	104.274	43.7876	54.841	51.6819	66.9813
Os12g0578400	0.888809	21.9533	1.48436	2.81081	1.06548	6.87242
Os12g0597700	37.1202	113.768	34.9288	33.7486	34.7063	63.5588

### Sheet: 2h
Genes	WT_mock	WT_Pep2_2hr	KO1_mock	KO1_Pep2_2hr	KO1_mock	KO1_Pep2_2hr
Os01g0113300	0.129125	3.5645	0.158259	1.85581	0.0701844	0.875335
Os01g0141000	45.212	245.262	31.5667	294.607	66.5445	412.529
Os01g0559100	24.7582	53.046	16.3131	24.515	19.1497	33.1127
Os01g0629600	0.802309	6.06255	1.16332	2.77576	1.13016	2.76316
Os01g0716500	13.7577	84.1016	44.3158	144.875	25.3671	67.6296
Os01g0794500	80.4467	177.61	100.531	168.346	119.989	191.582
Os01g0826400	3.01718	21.3887	18.1	73.0367	22.3728	72.7892
Os01g0847700	5.56651	58.8834	18.5741	43.1718	39.0731	57.5456
Os02g0105400	3.38755	16.8725	6.21664	9.82204	3.70264	8.07035
Os02g0136800	0.115327	2.41707	0.213092	0.220551	0.163485	0.933941
Os02g0166501	1.41417	4.789	0.754173	1.88306	0.695677	1.13763
Os02g0251800	3.15852	9.05684	4.2445	6.47147	2.02354	12.6067
Os02g0251900	2.297	5.42206	2.70283	7.59228	1.57463	7.78471
Os02g0467300	0.492967	6.74339	0	0.14532	0	0.216848
Os02g0551100	24.1026	192.548	29.5366	148.53	41.5131	144.802
Os02g0600400	11.0466	119.903	9.23477	29.3275	9.08017	31.162
Os02g0614200	35.3904	79.7317	43.6912	89.2121	81.0267	105.426
Os02g0624400	11.6671	36.6576	12.8279	38.4386	15.7393	39.6875
Os02g0632500	3.9208	10.0694	4.54465	9.24052	5.19979	9.33804
Os02g0695900	2.89233	41.8724	4.29782	22.4016	3.17577	13.48
Os02g0703600	4.46937	24.3169	14.4155	23.6116	12.3731	34.4395
Os02g0736400	18.0932	47.4157	64.7984	62.4126	186.72	74.0648
Os02g0764700	0.222913	1.68078	4.54741	10.8362	5.35456	3.53754
Os02g0813600	0.605693	3.74006	0.326881	0.941729	0.515542	1.02478
Os03g0107700	6.79883	20.3682	36.112	52.6686	38.9448	49.0282
Os03g0112101	13.9952	29.3667	11.0486	17.6261	13.0123	18.9645
Os03g0158700	0.0854728	1.90614	1.30105	1.66243	1.86081	3.74775
Os03g0211900	6.99561	16.161	9.63547	16.3466	10.5537	18.1384
Os03g0225900	8.33292	17.5736	12.6965	27.2197	14.9789	28.1205
Os03g0255900	3.18296	10.1283	4.80833	8.53278	3.08044	10.6846
Os03g0276500	106.988	845.605	129.513	417.548	244.192	404.063
Os03g0664700	5.32728	12.982	9.1292	17.3745	11.1322	17.1197
Os03g0664800	10.5099	75.8386	7.11053	39.2275	6.32791	42.3526
Os03g0711500	11.0822	23.6401	9.71332	17.3149	9.81301	17.8359
Os03g0787100	6.45845	13.043	6.42458	14.3228	8.57817	13.0203
Os03g0849600	1.46736	2.99565	1.47717	2.50233	1.11886	2.00152
Os04g0109100	1.17207	3.88085	2.75687	5.12398	1.62368	2.31777
Os04g0616000	5.74006	12.663	4.77093	8.78334	5.38488	9.86297
Os04g0631600	2.16885	14.104	9.0464	25.4479	9.73761	30.9079
Os04g0661300	4.36556	12.0543	4.47782	9.72645	5.62589	11.5097
Os04g0683800	0.734018	2.04559	0.715093	0.977718	0.374066	0.560656
Os04g0688300	19.8051	357.697	10.5442	34.923	5.5621	19.5611
Os05g0209500	17.9155	69.3263	51.9595	77.9846	38.2573	63.408
Os05g0241100	0.381943	0.844344	0.541544	0.56045	0.487546	0.742625
Os05g0342100	2.07495	4.80313	0.0379451	0.636467	0.0516174	0.191862
Os05g0343400	65.8952	158.015	147.033	230.73	192.553	271.565
Os05g0474800	1.4547	7.58833	7.4752	26.5755	6.19251	22.2401
Os05g0552800	1.47049	17.7624	16.0569	21.7857	18.9909	19.5626
Os06g0128100	2.59182	5.63819	1.6747	2.12565	2.01425	2.24031
Os06g0133200	133.95	345.796	25.1219	36.4318	51.4926	46.1913
Os06g0145600	0.175998	1.36015	0.758844	1.30956	0.982285	0.695673
Os06g0150600	2.43468	8.1283	4.5249	6.35535	6.06506	5.30362
Os06g0158000	6.83505	41.968	3.91873	12.6821	3.57124	9.70213
Os06g0158100	0.501251	7.80047	2.51934	35.775	3.15905	27.9152
Os06g0166400	36.5211	134.909	69.1254	197.143	73.5598	178.33
Os06g0181100	2.41069	4.87101	2.12134	2.93108	3.00682	2.85516
Os06g0248500	1.80842	24.7533	9.79883	44.6353	12.9806	31.2193
Os06g0278450	3.07061	9.07063	1.83639	4.86695	2.58765	6.46167
Os06g0282000	1.20945	36.6477	1.4742	12.2907	2.41656	12.6001
Os06g0293500	0.409423	0.819908	0.539347	1.2295	0.264455	0.476391
Os07g0105700	0.236399	0.766038	0.0696163	0.489192	0.213263	0.86499
Os07g0130500	1.71253	6.05504	2.39698	9.29329	2.04697	9.91195
Os07g0524900	1.79175	10.3901	1.30224	18.2921	1.86014	9.38533
Os08g0305300	34.0641	77.641	37.4374	65.8824	43.8816	64.593
Os08g0359300	0.846186	3.66366	2.0103	3.29548	1.80715	2.96054
Os08g0359400	0.312223	2.75518	0.45327	1.34951	0.335224	1.7149
Os08g0387700	2.26018	8.90898	3.44774	4.90809	3.53821	3.99607
Os09g0469300	6.63525	15.0969	5.63331	7.5651	2.67628	3.15714
Os09g0472900	1.57108	3.53589	10.0437	10.4578	11.6306	10.8017
Os10g0122000	6.68925	58.4312	15.0576	46.6735	13.8873	52.5766
Os10g0131550	5.67551	12.7881	10.3747	20.2456	11.4422	12.7914
Os10g0208600	1.85565	9.50931	3.1345	8.61607	3.64378	8.00307
Os10g0326800	0.574888	3.3269	1.22827	5.56842	2.70752	5.24691
Os10g0541200	2.33023	10.7723	5.10478	10.5692	5.53837	10.4061
Os10g0545800	8.03526	52.3115	7.55638	43.5101	14.0415	44.6769
Os10g0576900	1.56347	4.82761	7.79761	5.69756	8.15621	7.33454
Os11g0130400	2.07193	9.33749	2.95198	9.30896	2.84112	9.41339
Os11g0226966	3.57277	29.8136	5.15701	32.5478	2.66797	40.2854
Os11g0482100	8.32648	19.4133	9.39861	14.7204	10.6556	13.4349
Os12g0168100	0.625816	21.1659	3.13935	35.4672	7.3993	22.0778
Os12g0168150	0.457804	5.07152	1.19039	5.38613	0.779579	3.69768
Os12g0207300	19.7064	60.4833	22.2806	43.218	29.6713	50.023
