## Supplementary material for "OsWRKY53 dictates wound responses in rice through fine-tuning cross-talk between PEP and PSK mediated signalling": Table S7

### Sheet: 30min
Genes	PB1_mock	PB1_30min	KO1_mock	KO1_30min	KO2_mock	KO2_30min
Os01g0102300	24.6876	7.72692	30.7203	19.3572	25.8868	20.7668
Os01g0151400	4.54379	1.35647	11.4367	13.4425	21.7209	15.7637
Os01g0174700	2.00785	0.492865	3.58959	1.59802	3.87525	1.40865
Os01g0194600	4.64951	2.03453	2.45303	7.00997	3.27757	5.2734
Os01g0332900	40.0481	13.5147	66.7595	34.1445	52.7225	46.5434
Os01g0542700	8.34701	1.52262	23.5719	10.6257	36.888	12.5503
Os01g0740500	0.972825	0.393044	4.16119	3.54331	4.97353	2.81115
Os01g0850550	18.6305	8.23259	5.9057	9.73613	2.65057	0.940952
Os01g0855200	41.2798	13.2826	28.9618	17.8622	53.4466	19.1593
Os02g0106900	7.07466	1.59854	9.58523	6.59882	11.0591	6.01981
Os02g0160500	1058.95	122.176	3756.65	1971.44	3796.7	2127.45
Os02g0503100	2.78425	0.370211	11.6026	11.8839	18.7831	10.7569
Os02g0601600	2.07036	0.758734	3.15794	1.059	3.91258	2.07051
Os02g0662700	18.4618	8.06634	18.8408	15.2988	19.4197	14.5894
Os02g0772100	11.5425	3.51327	0.466114	0.24469	0.360253	0.135515
Os02g0782500	1.84059	0.167996	7.07424	10.7643	27.4258	16.634
Os02g0799700	29.6199	9.28691	42.1195	31.3426	34.2526	55.7217
Os03g0105401	2.12676	0.406068	0	0	0	0
Os03g0257600	4.00795	1.9608	6.76618	4.24871	7.98647	7.70071
Os03g0346800	3.69831	1.68714	3.98603	3.52086	5.46788	3.89668
Os03g0347900	2.37242	0.119916	6.05033	4.42924	2.49218	2.77794
Os03g0376600	41.1638	13.9619	17.9257	20.3541	28.7162	25.6285
Os03g0609500	12.3872	3.81672	2.13953	1.26709	2.65233	1.48802
Os03g0651900	3.59013	0.841496	8.97768	6.61164	5.70671	4.89982
Os03g0719800	8.39921	3.94337	10.9434	7.15516	8.80996	7.79917
Os03g0764600	146.685	54.8196	113.566	78.0028	82.6055	41.981
Os03g0786100	578.599	270.476	631.081	565.372	461.379	449.957
Os03g0787200	1.04756	0.148561	1.58907	1.84035	2.96833	2.24059
Os04g0107300	2.20582	0.987615	1.43934	1.84218	2.49942	0.910914
Os04g0243400	1.49978	0.281691	1.22989	0.973506	1.82437	1.20463
Os04g0331650	2.01427	0.629028	3.33538	2.97607	4.13623	3.22808
Os04g0522800	4.70436	2.31711	7.5553	9.2283	8.94277	9.50004
Os04g0532100	1.7666	0.764782	2.73997	5.72086	3.63391	5.53753
Os04g0605200	7.15457	3.47443	4.69681	6.28692	7.32775	5.45546
Os04g0605300	58.0532	19.6303	50.0829	36.5255	51.3544	31.4844
Os04g0626700	2.39788	0.994904	2.33099	1.73858	2.72481	1.64069
Os04g0629600	0.836018	0.209007	1.41895	1.12555	1.64689	1.32956
Os04g0630300	2.08948	0.176881	0.0487129	0.141684	0.0719131	0.132549
Os04g0648900	55.873	13.4673	72.539	49.1576	76.4836	72.1304
Os04g0691800	5.06621	2.18953	7.22637	8.12958	7.97756	6.85471
Os05g0121700	1.8428	0.890655	1.61096	0.839355	1.73971	1.52257
Os05g0266900	0.752231	0.353295	0	0	0	0
Os05g0404400	5.36059	2.58412	9.13048	8.72126	10.0548	9.25433
Os05g0407200	21.2665	9.18616	26.1897	23.1678	30.3723	28.2473
Os05g0513100	9.8423	2.72985	4.98474	5.7252	5.57616	5.82592
Os06g0129100	49.5099	23.2783	50.8462	37.3975	25.5121	18.5275
Os06g0154200	29.9723	10.9883	24.051	18.2892	23.0594	15.6046
Os06g0223700	7.43707	3.30593	34.3378	33.9438	66.8696	42.9099
Os06g0257450	1.64987	0.618045	2.12082	1.15238	2.61348	2.85565
Os06g0263801	20.5618	2.13257	20.6427	2.43123	5.99648	3.44816
Os06g0264200	13.7386	1.09419	12.0733	1.59217	5.6382	1.85496
Os06g0270200	0.972709	0.322241	2.70885	7.56323	5.26934	2.80241
Os06g0284500	10.4153	4.57375	13.5214	10.0538	19.6567	14.8306
Os06g0534800	1.44276	0.449907	1.37797	1.18975	1.96627	0.926217
Os06g0597900	23.9948	11.3959	42.2166	40.0568	54.6557	51.9651
Os07g0105600	8.91812	2.49	11.7333	8.09276	7.37546	5.50499
Os07g0584900	39.8818	12.33	24.5494	30.7252	24.8822	21.4699
Os08g0214900	45.4962	15.2075	17.3315	11.906	19.6126	18.9549
Os08g0238200	1.58085	0.383249	1.11496	1.55036	0.939758	0.96681
Os08g0371200	7.98113	2.39521	0.194425	0.20502	0.207849	0
Os08g0428900	5.74815	2.0271	9.07121	6.13627	9.00925	11.6915
Os08g0453700	17.78	6.86368	10.21	16.1411	5.08926	3.51053
Os08g0506700	49.2516	20.0133	90.2516	54.6128	95.1666	81.9166
Os08g0518200	1.43594	0.67403	1.50912	0.618352	2.23347	1.55227
Os08g0543400	2.36757	0.986758	1.20081	0.450711	0.83312	0.76003
Os09g0357400	1.80511	0.615686	1.42748	1.92033	1.12055	1.25338
Os09g0365300	6.3969	1.67173	7.36381	4.4387	5.96424	5.09809
Os09g0412700	12.0811	1.78909	39.2256	24.6893	43.5982	29.0865
Os09g0416200	91.7534	44.3326	67.8009	81.3821	50.147	56.35
Os09g0456700	2.09792	0.939565	2.19024	1.90074	3.77374	3.92346
Os09g0472900	5.24994	1.58401	8.82411	21.0075	10.5683	15.3249
Os09g0484900	20.0543	8.27231	35.72	137.243	53.2889	44.7407
Os10g0198333	5.56414	1.60313	14.2519	9.90162	14.6909	12.3139
Os10g0330000	217.037	65.4907	474.242	350.807	283.393	288.263
Os10g0503800	12.3584	3.27405	95.5903	104.43	100.333	133.854
Os10g0529700	6.28546	1.31397	16.7873	19.1879	39.8636	17.3832
Os10g0539700	11.7811	3.96373	12.2151	11.7636	14.9726	8.61982
Os10g0540100	2.37317	0.83444	1.95952	1.45348	2.38563	2.42527
Os10g0543500	10.9966	3.2958	6.50923	9.41724	5.47413	3.88056
Os11g0120300	1.16647	0.335386	0.281368	0.297736	0.362826	0.35344
Os11g0140700	4.02509	1.94365	1.32076	1.14135	2.28962	2.25404
Os11g0275000	2.05951	0.751051	2.02594	2.35867	2.66808	2.29565
Os11g0668100	2.81241	1.26388	3.88998	2.40668	3.60079	2.10905
Os12g0120400	1.00393	0.419518	0.240755	0.193162	0.195077	0.487998
Os12g0263200	41.3922	15.3293	55.0343	59.8703	45.8657	44.0957
Os12g0298950	2.0643	0.986996	11.6328	7.86137	12.2255	10.19

### Sheet: 2h
Genes	PB1mock	PB1_2h	KO1_mock	KO1_2h	KO2_mock	KO2_2h
Os01g0109201	1.19701	0.308919	1.71636	0.595811	2.17991	1.26037
Os01g0109300	14.135	4.40218	23.346	10.3583	24.8829	10.4491
Os01g0151200	65.2153	26.6724	76.1956	36.6201	89.0701	55.0317
Os01g0258600	14.3537	6.8476	8.2627	5.0864	7.12139	6.33051
Os01g0382700	15.714	3.57244	19.7575	12.6644	13.7535	8.77363
Os01g0507900	32.6714	11.2966	36.0858	22.7421	42.8687	27.6045
Os01g0508000	6.21074	2.27227	3.0479	4.76157	1.17864	1.11074
Os01g0551100	53.2939	26.4807	64.4286	29.0426	39.5728	19.9783
Os01g0716400	9.12421	3.87815	10.1963	6.05067	13.3026	8.91809
Os01g0730800	12.2521	3.94971	19.6512	6.67495	18.013	9.22096
Os01g0881800	6.05015	1.36808	17.4126	11.4334	10.3827	4.57901
Os02g0115600	33.9315	9.4784	27.0065	14.9043	31.2463	23.0874
Os02g0260400	6.42274	3.08839	6.99235	4.68426	6.19774	4.31106
Os02g0267000	8.00565	3.08291	5.53419	4.34138	7.66946	6.4795
Os02g0469300	0.78857	0.205656	4.37805	1.32684	8.09669	2.42224
Os02g0503100	1.41621	0.234199	13.2036	3.3811	20.711	4.98055
Os03g0105401	3.06192	0.959798	0	0	0	0
Os03g0160400	0.852264	0.360502	1.4438	0.874259	1.77024	1.3037
Os03g0170300	8.64378	4.26158	7.11514	5.76523	7.90206	6.69544
Os03g0202300	3.14073	1.43755	3.9529	2.02198	4.6876	2.51598
Os03g0223900	2.86267	1.32265	3.3781	2.53431	2.99522	2.31848
Os03g0251350	199.196	81.2032	250.549	103.784	92.2214	38.5164
Os03g0376600	28.1784	6.712	20.4039	13.4983	31.483	18.2337
Os03g0609500	8.83805	2.39399	2.43456	0.84078	2.93426	0.67914
Os03g0719800	10.2091	2.64997	12.4564	3.48054	9.60584	3.76342
Os04g0598000	173.59	46.1247	206.392	105.052	202.037	104.137
Os04g0604200	1.85308	0.693025	5.26807	3.28603	6.78499	5.47048
Os04g0604250	12.6331	4.38719	18.0276	11.2848	22.011	17.2483
Os04g0605300	65.0446	25.9927	57.0316	28.7917	56.4226	22.7048
Os04g0619600	2.00912	0.874725	1.4887	1.21551	1.85643	1.327
Os04g0658800	5.24818	2.0014	3.87164	1.72353	3.59865	1.2724
Os05g0102000	1.37333	0.63643	0.460204	0.250663	0.256753	0.0361025
Os05g0365300	2.72209	0.664888	0.478765	0.0882311	0.412768	0.189648
Os05g0404400	3.84023	1.52943	10.3943	4.4414	10.9767	5.60508
Os06g0166500	1.81703	0.716962	3.29651	1.4231	0.935957	0.216783
Os06g0223700	10.3378	4.94438	39.0956	19.5155	73.0702	41.0595
Os06g0597900	14.641	5.83919	48.063	23.4423	59.9102	35.5936
Os07g0105600	5.9114	1.78152	13.3561	3.92645	8.14382	3.33213
Os08g0114100	63.45	21.5253	111.348	33.8584	120.617	46.2495
Os08g0191200	8.23906	2.95331	5.18198	4.46653	6.76751	6.75697
Os08g0433300	4.1965	0.869433	4.47279	2.07873	6.73249	3.63404
Os10g0389200	67.7473	27.3863	112.68	85.1195	154.881	128.536
Os10g0540100	3.75969	1.07649	2.23071	1.22578	2.61217	2.05251
Os10g0540200	5.04319	1.48845	1.91732	1.47946	2.26412	1.47247
Os11g0112100	1.80996	0.63198	2.33821	1.48534	2.70445	1.27785
Os11g0140700	2.30059	0.719691	1.50306	1.10298	2.50487	0.780789
Os11g0220300	3.84829	1.3472	5.46506	2.06131	4.15133	2.04321
Os11g0220400	1.71252	0.77429	0.787677	0.746205	1.14233	1.59134
Os11g0592300	1.35654	0.234274	2.94646	1.8494	5.11286	1.80094
Os12g0263200	32.7554	14.3305	62.6476	37.5288	50.2243	32.0547
Os12g0481400	1.16407	0.487094	0.636597	0.321032	0.44548	0.343652
Os12g0612500	1.90146	0.627069	2.14098	1.52164	3.6081	2.748
