## Supplementary material for "OsWRKY53 dictates wound responses in rice through fine-tuning cross-talk between PEP and PSK mediated signalling": Table S8

### Sheet: 39_WRKYs
Genes	PB1_mock	PB1_30min	PB1_2hr	KO1_mock	KO1_30min	KO1_2hr
Os01g0185900	2.29321	18.8364	9.00644	2.43239	8.06429	7.94111
Os01g0186000	1.7948	12.7757	19.4886	6.67304	28.0671	9.79606
Os01g0246700	13.8087	439.056	30.2415	21.501	243.557	57.1501
Os01g0584900	2.27085	24.9918	5.12412	21.7267	109.835	31.0877
Os01g0624700	0.382221	5.26946	1.32065	0.297297	3.09506	0.375804
Os01g0626400	2.56263	9.38043	4.7596	3.66778	12.3168	14.209
Os01g0656400	4.60204	112.399	4.9428	3.88689	56.5902	14.3444
Os01g0665500	4.93513	37.5854	8.62938	8.33838	7.96794	26.4724
Os01g0714800	0.0851952	4.49094	0.0726336	0.264289	1.85359	0.605798
Os01g0821600	2.31697	27.3958	1.8503	3.6825	64.3445	9.29119
Os01g0826400	3.58846	774.5	21.3887	15.9051	459.452	73.0367
Os02g0181300	67.8497	1798.42	302.9	116.273	1347.78	344.193
Os02g0265200	0.893597	25.4634	1.11506	1.40378	19.2027	3.48608
Os02g0462800	0.296093	31.857	0.88752	4.69361	90.5351	4.73308
Os03g0335200	0.155959	1.77319	0.212408	3.0968	20.0303	2.41551
Os03g0758000	4.32123	29.24	4.15421	12.4134	51.4719	11.8752
Os04g0287400	15.6245	147.821	39.7255	80.8666	237.227	169.493
Os04g0605100	19.4014	456.593	46.7983	31.9873	190.527	70.3197
Os05g0183100	28.1575	246.801	69.1862	66.6879	175.889	124.336
Os05g0321900	0.0721563	2.47041	0.5016	0.0600587	0.450705	1.11655
Os05g0322900	9.62783	42.1899	24.477	51.4955	221.556	98.3835
Os05g0343400	59.1119	1173.04	158.015	129.198	757.788	230.73
Os05g0474800	0.561348	445.703	7.58833	6.56824	227.703	26.5755
Os05g0537100	4.57367	120.04	4.27207	20.3139	144.208	34.8726
Os05g0565900	0.763945	5.85395	0.483836	1.04394	2.49232	3.96962
Os05g0571200	0.656755	4.37383	0.695727	2.32795	6.64209	5.64127
Os05g0583000	8.52433	26.7	48.9073	12.1059	42.7998	49.0962
Os06g0158100	0.537763	157.132	7.80047	2.21316	47.7587	35.775
Os06g0649000	1.7917	682.398	4.56107	7.30514	224.946	19.6245
Os07g0680400	1.74327	8.61818	6.01729	5.80716	22.6846	7.29361
Os08g0235800	1.01853	15.6751	2.20044	1.7815	6.50692	3.63921
Os08g0386200	8.37891	197.495	9.47135	28.6388	207.114	30.1318
Os09g0334500	7.61488	138.091	46.0107	13.8516	115.512	30.1503
Os09g0417600	1.7789	19.3594	5.75143	4.90175	209.912	35.3663
Os09g0417800	1.35146	8.79693	4.28217	3.50695	57.9758	26.0431
Os11g0117400	1.32782	9.78011	9.41691	4.74571	20.6974	37.3048
Os11g0490900	3.6269	34.5414	15.559	12.7725	45.0449	32.3763
Os12g0116700	0.514534	1.73922	5.05879	2.37849	2.58839	3.6663
Os12g0597700	32.7235	113.768	180.015	34.9288	33.7486	125.24
