## Supplementary material for "OsWRKY53 dictates wound responses in rice through fine-tuning cross-talk between PEP and PSK mediated signalling": Table S11

### Sheet: Sheet1
Genes	WT_0min	WT_15min	WT_30min	WT_2hr	WT_12hr	KO1_0min	KO1_15min	KO1_30min	KO1_2hr	KO1_12hr
Os01g0134700	1.18631	330.64	0.427782	0.612278	3.23506	1.58918	23.4665	5.12444	4.12726	3.77375
Os01g0332100	372.922	4.5594	1059.21	1097.63	63.6382	128.818	152.992	535.138	828.904	53.7397
Os01g0575200	0.584859	49.8105	3.04105	1.45432	1.96711	0.428813	2.80229	2.17294	0.460143	0.835771
Os01g0615050	1.83987	5.93509	5.77025	138.663	210.504	0.223311	0.733652	0.0949107	67.3677	1871.05
Os01g0695800	2.91634	71.7804	27.5595	16.2018	18.561	1.01464	2.87274	21.6699	22.2159	12.8483
Os01g0826400	1.19506	47.7024	15.5764	3.72039	11.808	1.39662	41.5973	54.1533	11.4731	6.43875
Os01g0841700	6.96582	112.484	27.1396	2.95594	4.23907	2.1726	68.6741	47.9404	4.20271	2.30823
Os01g0864500	1.66507	247.902	11.5993	1.57694	6.27674	1.9676	182.872	64.8226	13.6662	22.7681
Os02g0251900	0.902971	184.765	6.76006	0.397544	4.60626	2.45752	16.1217	11.4592	0.967487	1.34021
Os02g0314600	1.47311	53.6177	8.30006	1.51426	4.08743	2.01204	27.7196	15.1887	2.89879	7.48135
Os02g0540700	2.81823	28.7719	102.821	15.6018	2.28877	3.06439	204.359	319.98	68.6815	47.8997
Os02g0584700	1.68767	137.95	9.47306	0.972921	1.07467	5.34034	54.3883	34.8507	5.33056	11.1558
Os02g0584800	4.7903	33.4607	27.467	2.6464	7.24354	10.822	202.074	71.644	5.02749	17.0402
Os02g0654700	8.77898	143.859	16.9229	9.28817	12.184	1.08536	39.6752	23.7347	54.2133	3.86633
Os02g0718600	1.50447	156.428	7.47516	58.4151	37.3109	13.957	7.16142	4.56585	547.581	259.24
Os02g0756800	44.6127	18.4664	173.417	15.4827	4.85866	11.9124	156.875	162.589	34.0544	171.32
Os03g0130100	0.767166	597.088	3.90432	2.09816	1.02109	2.5703	7.19959	8.4888	7.62282	2.60267
Os03g0133000	5.56021	3.86197	7.52941	2.47463	6.32555	4.72479	22.5239	15.1886	9.03176	3.9782
Os03g0180900	0.520476	70.4179	22.6688	56.649	51.0293	0.169823	1.00421	13.6388	205.215	91.1426
Os03g0181100	51.5175	9.69514	1140.15	270.32	23.232	6.85663	313.972	1253.22	680.892	104.383
Os03g0285800	6.92719	690.706	57.67	4.89866	16.1627	3.54471	56.7791	113.059	8.96575	11.7893
Os03g0664800	1.20985	127.22	0.877708	2.23878	35.8763	0.67461	0.910788	0.791676	2.8606	9.06494
Os04g0406600	3.31466	15.7505	28.3661	39.0062	7.75747	1.0522	2.27551	3.86558	14.6873	29.932
Os04g0469000	22.4736	20.4025	29.5561	2.22961	31.9855	18.8492	66.7044	48.4778	1.67954	12.3374
Os04g0571600	1.64667	152.244	110.576	4.9617	1.16591	1.36192	86.4383	168.622	5.26038	3.2593
Os04g0598900	0.907838	152.294	2.29357	1.00463	0.30133	3.70475	3.9591	9.86607	2.06177	3.58724
Os04g0684900	1.24227	3.06171	168.097	6.57972	11.5733	0.587256	102.627	118.186	17.4379	3.74198
Os05g0322900	31.5499	178.506	132.078	7.37369	30.5663	69.1758	170.394	250.286	33.2615	32.4473
Os05g0427400	0.125553	214.776	0.327311	0.694231	4.66573	0.151699	1.54728	0.803028	2.9258	9.56704
Os05g0497200	1.73456	14.0941	49.4513	7.87329	3.41042	6.00883	38.9057	71.407	10.9061	10.2331
Os05g0576600	2.00442	18.369	2.71248	4.01895	14.9788	18.2063	11.1158	13.5597	16.7009	38.7115
Os06g0306300	0.709395	73.5264	0.499523	2.27863	3.16555	6.3015	4.45659	4.2098	2.03369	0.737003
Os06g0569500	0.61274	1.9223	1.96575	1.27607	1.65187	2.41623	1.57226	1.67384	2.95493	4.79249
Os06g0591400	2.47668	2.27828	0.189455	0.0724958	20.0612	2.93935	9.31956	3.25322	8.83529	49.3638
Os06g0649000	0.378718	10.7218	19.7241	3.48159	2.04358	0.470747	5.94784	12.3474	13.659	0.876782
Os07g0573900	11.3622	27.7673	82.7223	35.0618	22.9173	48.3087	203.573	692.818	582.223	220.034
Os07g0578333	1.0419	254.862	2.62441	0.379029	1.61959	0.37052	2.18413	4.83519	6.06037	1.42135
Os07g0614600	0.943309	15.9788	1.8076	4.84647	9.06975	5.96997	4.75048	3.31399	11.371	6.66046
Os07g0619500	1.35329	7.67264	2.70674	1.57177	6.69671	1.632	2.64099	1.88047	7.65879	2.47298
Os07g0622200	28.4568	158.366	174.958	62.7911	17.3	37.9834	64.3043	170.584	123.104	90.7621
Os07g0687900	6.93171	4.80319	5.9137	37.1966	3.054	2.00815	5.71618	8.99204	8.2696	13.7927
Os07g0690900	0.377146	4.35603	1.28723	0.210026	1.46271	0.495557	1.21051	1.85175	0.572979	1.09465
Os08g0386200	2.57179	207.813	10.1301	2.91814	17.927	5.23014	104.693	17.8414	3.31803	6.47422
Os08g0482700	356.783	1066.28	1863.37	2779.93	216.087	35.0058	125.662	432.303	1627.5	454.387
Os10g0503250	4.11061	22.0167	11.141	20.2724	6.48709	1.91585	3.92409	1.95414	64.7665	13.8884
Os10g0503300	5.62673	36.9223	14.659	34.9753	8.06008	0.862634	3.8328	1.69241	130.958	22.4424
Os10g0535800	0.884102	14.531	1.021	1.84281	18.7309	1.35319	2.16797	1.45398	11.3445	29.8865
Os10g0536400	14.549	120.867	213.533	58.7632	26.4974	9.21608	14.2034	120.573	82.9228	79.2437
Os10g0536450	16.6338	127.804	262.827	90.9408	33.7213	10.7442	22.2308	190.479	122.44	131.052
Os10g0563800	0.93452	26.8697	12.3262	2.05465	2.90411	4.04623	35.0251	20.9455	16.4089	6.53822
Os11g0237300	0.970632	37.2435	1.1421	2.3455	8.52145	1.65001	1.71634	1.55551	5.17388	6.9293
Os12g0555500	13.0038	186.79	15.184	8.83349	35.2282	40.1863	29.399	28.6286	56.6893	125.454
Os12g0556200	2.90323	27.5071	25.1899	11.5519	10.2326	2.67241	9.79282	48.069	21.4658	5.29097
